# Context-dependent abdomen bobbing in a jumping spider: a dynamic visual signal

**DOI:** 10.1101/2025.10.01.679781

**Authors:** Nadja Geiger, Chiara Hirschkorn, Marie E. Herberstein, Mikkel Roald-Arbøl, Daniela C. Rößler

## Abstract

Anti-predatory visual signals play a key role in deterring predatory attacks, and can include crypsis, warning colors or visual mimicry. Static traits such as shape or color are well-studied, whereas locomotion-related signals remain less understood despite being particularly intriguing as they can be controlled by the animal’s perception of danger. In this study, we explore the potential function of a highly conspicuous dynamic behavior—abdomen bobbing—exhibited by the diurnal jumping spider *Heliophanus* cf. *cupreus* during locomotion. Due to the high conspicuousness, we hypothesized that abdomen bobbing could function as a visual signal, specifically as an anti-predatory signal. To test this hypothesis, we first analyzed the behavior and found that bobs occur almost exclusively during gait stops (98.5%) with 83.5% of gait stops entailing abdomen bobbing. We then examined its context-dependency, measuring the prevalence of abdomen bobbing under four conditions: 1) control, 2) in darkness, 3) during prey encounters, 4) during simulated conspecific encounters (i.e. mirror), and 5) during predator encounters. Abdomen bobbing was virtually absent in darkness and during prey encounters, but significantly increased during conspecific and predator encounters, suggesting active control. The increase in abdomen bobbing when confronted with a predator strongly supports an anti-predatory signaling function, potentially a form of locomotion mimicry. We equally found support for an intra-specific signaling function, which might indicate the co-option of a signal from one context (predatory) to another (conspecific). Our study opens new avenues for investigating the role of motion in both inter- and intraspecific signaling.
