## Supplementary material for "Context-dependent abdomen bobbing in a jumping spider: a dynamic visual signal": Dataset1

ID	Subject	Treatment	Stop_Time	AB	AB_per_stop	Date	Trial	sex
2021-12-14_HP19_Light_Trial_1	HP19	Light	1.802	1	0.555	14/12/2021	1	f
2021-12-14_HP19_Light_Trial_1	HP19	Light	0.2	1	5	14/12/2021	1	f
2021-12-14_HP19_Light_Trial_1	HP19	Light	2.286	2	0.875	14/12/2021	1	f
2021-12-15_HP01_Light_Trial_1	HP01	Light	7.291	8	1.097	15/12/2021	1	m
2021-12-15_HP01_Light_Trial_1	HP01	Light	0.651	2	3.072	15/12/2021	1	m
2021-12-15_HP01_Light_Trial_1	HP01	Light	5.372	5	0.931	15/12/2021	1	m
2021-12-15_HP03_Light_Trial_1	HP03	Light	0.951	3	3.155	15/12/2021	1	m
2021-12-15_HP03_Light_Trial_1	HP03	Light	3.503	3	0.856	15/12/2021	1	m
2021-12-15_HP03_Light_Trial_1	HP03	Light	2.068	2	0.967	15/12/2021	1	m
2021-12-15_HP04_Light_Trial_1	HP04	Light	7.507	12	1.599	15/12/2021	1	m
2021-12-15_HP04_Light_Trial_1	HP04	Light	0.201	1	4.975	15/12/2021	1	m
2021-12-15_HP04_Light_Trial_1	HP04	Light	0.434	1	2.304	15/12/2021	1	m
2021-12-15_HP06_Light_Trial_1	HP06	Light	1.585	2	1.262	15/12/2021	1	f
2021-12-15_HP06_Light_Trial_1	HP06	Light	3.136	1	0.319	15/12/2021	1	f
2021-12-15_HP14_Light_Trial_1	HP14	Light	2.019	2	0.991	15/12/2021	1	f
2021-12-15_HP14_Light_Trial_1	HP14	Light	2.686	2	0.745	15/12/2021	1	f
2021-12-15_HP14_Light_Trial_1	HP14	Light	2.435	0	0	15/12/2021	1	f
2021-12-15_HP20_Light_Trial_1	HP20	Light	2.619	4	1.527	15/12/2021	1	juv
2021-12-15_HP20_Light_Trial_1	HP20	Light	2.936	3	1.022	15/12/2021	1	juv
2021-12-15_HP22_Light_Trial_1	HP22	Light	0.884	2	2.262	15/12/2021	1	juv
2021-12-15_HP22_Light_Trial_1	HP22	Light	0.5	1	2	15/12/2021	1	juv
2021-12-15_HP23_Light_Trial_1	HP23	Light	3.687	2	0.542	15/12/2021	1	juv
2021-12-15_HP23_Light_Trial_1	HP23	Light	14.814	3	0.203	15/12/2021	1	juv
2021-12-15_HP23_Light_Trial_1	HP23	Light	8.959	1	0.112	15/12/2021	1	juv
2021-12-15_HP24_Light_Trial_1	HP24	Light	0.517	1	1.934	15/12/2021	1	juv
2021-12-15_HP24_Light_Trial_1	HP24	Light	0.684	1	1.462	15/12/2021	1	juv
2021-12-15_HP24_Light_Trial_1	HP24	Light	0.818	1	1.222	15/12/2021	1	juv
2021-12-15_HP28_Light_Trial_1	HP28	Light	0.3	1	3.333	15/12/2021	1	juv
2021-12-15_HP28_Light_Trial_1	HP28	Light	0.35	1	2.857	15/12/2021	1	juv
2021-12-15_HP28_Light_Trial_1	HP28	Light	1.902	2	1.052	15/12/2021	1	juv
2021-12-15_HP29_Light_Trial_1	HP29	Light	1.485	4	2.694	15/12/2021	1	juv
2021-12-15_HP29_Light_Trial_1	HP29	Light	2.486	3	1.207	15/12/2021	1	juv
2021-12-15_HP29_Light_Trial_1	HP29	Light	1.252	1	0.799	15/12/2021	1	juv
2021-12-15_HP32_Light_Trial_1	HP32	Light	9.243	12	1.298	15/12/2021	1	juv
2021-12-15_HP32_Light_Trial_1	HP32	Light	4.605	3	0.651	15/12/2021	1	juv
2021-12-15_HP32_Light_Trial_1	HP32	Light	0.301	1	3.322	15/12/2021	1	juv
2021-12-15_HP33_Light_Trial_1	HP33	Light	0.334	1	2.994	15/12/2021	1	juv
2021-12-15_HP33_Light_Trial_1	HP33	Light	0.851	2	2.35	15/12/2021	1	juv
2021-12-15_HP33_Light_Trial_1	HP33	Light	0.2	1	5	15/12/2021	1	juv
2021-12-15_HP35_Light_Trial_1	HP35	Light	0.267	1	3.745	15/12/2021	1	juv
2021-12-15_HP35_Light_Trial_1	HP35	Light	10.594	4	0.378	15/12/2021	1	juv
2021-12-15_HP35_Light_Trial_1	HP35	Light	0.967	1	1.034	15/12/2021	1	juv
2021-12-17_HP02_Light_Trial_1	HP02	Light	0.167	0	0	17/12/2021	1	f
2021-12-17_HP02_Light_Trial_1	HP02	Light	3.453	4	1.158	17/12/2021	1	f
2021-12-18_HP05_Light_Trial_1	HP05	Light	0.667	2	2.999	18/12/2021	1	f
2021-12-18_HP05_Light_Trial_1	HP05	Light	1.101	1	0.908	18/12/2021	1	f
2021-12-18_HP05_Light_Trial_1	HP05	Light	0.483	0	0	18/12/2021	1	f
2021-12-18_HP08_Light_Trial_1	HP08	Light	0.985	1	1.015	18/12/2021	1	f
2021-12-18_HP08_Light_Trial_1	HP08	Light	0.834	1	1.199	18/12/2021	1	f
2021-12-18_HP08_Light_Trial_1	HP08	Light	0.1	1	10	18/12/2021	1	f
2021-12-18_HP10_Light_Trial_1	HP10	Light	2.119	4	1.888	18/12/2021	1	f
2021-12-18_HP10_Light_Trial_1	HP10	Light	0.217	0	0	18/12/2021	1	f
2021-12-18_HP10_Light_Trial_1	HP10	Light	0.768	1	1.302	18/12/2021	1	f
2021-12-18_HP25_Light_Trial_2	HP25	Light	0.283	1	3.534	18/12/2021	2	juv
2021-12-18_HP25_Light_Trial_2	HP25	Light	2.002	3	1.499	18/12/2021	2	juv
2021-12-18_HP25_Light_Trial_2	HP25	Light	0.667	1	1.499	18/12/2021	2	juv
2021-12-18_HP26_Light_Trial_1	HP26	Light	0.25	1	4	18/12/2021	1	juv
2021-12-18_HP26_Light_Trial_1	HP26	Light	0.5	2	4	18/12/2021	1	juv
2021-12-18_HP26_Light_Trial_1	HP26	Light	0.384	1	2.604	18/12/2021	1	juv
2021-12-18_HP37_Light_Trial_1	HP37	Light	0.634	2	3.155	18/12/2021	1	f
2021-12-18_HP37_Light_Trial_1	HP37	Light	0.15	1	6.667	18/12/2021	1	f
2021-12-18_HP37_Light_Trial_1	HP37	Light	0.15	1	6.667	18/12/2021	1	f
2022-01-16_HP07_Light_Trial_1	HP07	Light	1.084	2	1.845	16/01/2022	1	m
2022-01-16_HP07_Light_Trial_1	HP07	Light	2.352	2	0.85	16/01/2022	1	m
2022-01-16_HP07_Light_Trial_1	HP07	Light	0.618	1	1.618	16/01/2022	1	m
2022-01-16_HP16_Light_Trial_2	HP16	Light	0.901	1	1.11	16/01/2022	2	f
2022-01-16_HP16_Light_Trial_2	HP16	Light	0.6	1	1.667	16/01/2022	2	f
2022-01-16_HP16_Light_Trial_2	HP16	Light	0.367	0	0	16/01/2022	2	f
2022-03-29_HP53_Light_Trial_1	HP53	Light	0.167	1	5.988	29/03/2022	1	m
2022-03-29_HP53_Light_Trial_1	HP53	Light	2.018	2	0.991	29/03/2022	1	m
2022-03-29_HP53_Light_Trial_1	HP53	Light	0.767	2	2.608	29/03/2022	1	m
2022-03-30_HP77_Light_Trial_1	HP77	Light	3.387	1	0.295	30/03/2022	1	f
2022-03-30_HP77_Light_Trial_1	HP77	Light	0.234	1	4.274	30/03/2022	1	f
2022-03-30_HP77_Light_Trial_1	HP77	Light	0.467	1	2.141	30/03/2022	1	f
2022-03-31_HP53_Light_Trial_2	HP53	Light	0.55	2	3.636	31/03/2022	2	m
2022-03-31_HP53_Light_Trial_2	HP53	Light	4.421	0	0	31/03/2022	2	m
2022-03-31_HP53_Light_Trial_2	HP53	Light	0.317	1	3.155	31/03/2022	2	m
2022-03-31_HP57_Light_Trial_2	HP57	Light	0.534	0	0	31/03/2022	2	m
2022-03-31_HP57_Light_Trial_2	HP57	Light	0.25	1	4	31/03/2022	2	m
2022-03-31_HP57_Light_Trial_2	HP57	Light	0.117	1	8.547	31/03/2022	2	m
2022-03-31_HP59_Light_Trial_2	HP59	Light	1.135	0	0	31/03/2022	2	m
2022-03-31_HP59_Light_Trial_2	HP59	Light	0.684	1	1.462	31/03/2022	2	m
2022-03-31_HP60_Light_Trial_2	HP60	Light	0.417	1	2.398	31/03/2022	2	f
2022-03-31_HP60_Light_Trial_2	HP60	Light	0.217	1	4.608	31/03/2022	2	f
2022-03-31_HP60_Light_Trial_2	HP60	Light	0.667	1	1.499	31/03/2022	2	f
2022-03-31_HP61_Light_Trial_2	HP61	Light	2.653	2	0.754	31/03/2022	2	m
2022-03-31_HP61_Light_Trial_2	HP61	Light	0.817	0	0	31/03/2022	2	m
2022-03-31_HP61_Light_Trial_2	HP61	Light	0.134	1	7.463	31/03/2022	2	m
2022-03-31_HP63_Light_Trial_2	HP63	Light	0.317	1	3.155	31/03/2022	2	m
2022-03-31_HP63_Light_Trial_2	HP63	Light	1.602	2	1.248	31/03/2022	2	m
2022-03-31_HP63_Light_Trial_2	HP63	Light	2.336	1	0.428	31/03/2022	2	m
2022-03-31_HP64_Light_Trial_2	HP64	Light	1.819	2	1.1	31/03/2022	2	m
2022-03-31_HP64_Light_Trial_2	HP64	Light	1.068	3	2.809	31/03/2022	2	m
2022-03-31_HP64_Light_Trial_2	HP64	Light	2.086	2	0.959	31/03/2022	2	m
2022-03-31_HP65_Light_Trial_2	HP65	Light	0.651	1	1.536	31/03/2022	2	f
2022-03-31_HP65_Light_Trial_2	HP65	Light	0.134	0	0	31/03/2022	2	f
2022-03-31_HP65_Light_Trial_2	HP65	Light	0.2	1	5	31/03/2022	2	f
2022-03-31_HP68_Light_Trial_2	HP68	Light	0.834	1	1.199	31/03/2022	2	f
2022-03-31_HP68_Light_Trial_2	HP68	Light	0.15	1	6.667	31/03/2022	2	f
2022-03-31_HP68_Light_Trial_2	HP68	Light	10.711	0	0	31/03/2022	2	f
2022-03-31_HP69_Light_Trial_2	HP69	Light	4.688	1	0.213	31/03/2022	2	f
2022-03-31_HP69_Light_Trial_2	HP69	Light	1.251	1	0.799	31/03/2022	2	f
2022-03-31_HP69_Light_Trial_2	HP69	Light	0.117	1	8.547	31/03/2022	2	f
2022-03-31_HP71_Light_Trial_2	HP71	Light	1.401	2	1.428	31/03/2022	2	f
2022-03-31_HP71_Light_Trial_2	HP71	Light	0.567	1	1.764	31/03/2022	2	f
2022-03-31_HP71_Light_Trial_2	HP71	Light	0.417	1	2.398	31/03/2022	2	f
2022-03-31_HP80_Light_Trial_2	HP80	Light	0.234	1	4.274	31/03/2022	2	f
2022-03-31_HP80_Light_Trial_2	HP80	Light	0.15	1	6.667	31/03/2022	2	f
2022-03-31_HP80_Light_Trial_2	HP80	Light	0.834	1	1.199	31/03/2022	2	f
2022-03-31_HP83_Light_Trial_2	HP83	Light	0.117	1	8.547	31/03/2022	2	m
2022-03-31_HP83_Light_Trial_2	HP83	Light	2.652	3	1.131	31/03/2022	2	m
2022-03-31_HP83_Light_Trial_2	HP83	Light	0.55	2	3.636	31/03/2022	2	m
2022-03-31_HP84_Light_Trial2	HP84	Light	0.9	0	0	31/03/2022	2	f
2022-03-31_HP84_Light_Trial2	HP84	Light	0.116	1	8.621	31/03/2022	2	f
2022-03-31_HP84_Light_Trial2	HP84	Light	0.1	1	10	31/03/2022	2	f
2022-03-31_HP85_Light_Trial_2	HP85	Light	2.219	1	0.451	31/03/2022	2	f
2022-03-31_HP85_Light_Trial_2	HP85	Light	3.753	3	0.799	31/03/2022	2	f
2022-03-31_HP85_Light_Trial_2	HP85	Light	0.434	1	2.304	31/03/2022	2	f
2022-03-31_HP88_Light_Trial_2	HP88	Light	2.836	1	0.353	31/03/2022	2	f
2022-03-31_HP88_Light_Trial_2	HP88	Light	0.417	1	2.398	31/03/2022	2	f
2022-03-31_HP88_Light_Trial_2	HP88	Light	0.334	1	2.994	31/03/2022	2	f
2022-03-31_HP89_Light_Trial_2	HP89	Light	0.15	1	6.667	31/03/2022	2	f
2022-03-31_HP89_Light_Trial_2	HP89	Light	1.084	2	1.845	31/03/2022	2	f
2022-03-31_HP89_Light_Trial_2	HP89	Light	0.534	1	1.873	31/03/2022	2	f
2022-03-31_HP93_Light_Trial_2	HP93	Light	0.05	0	0	31/03/2022	2	f
2022-03-31_HP93_Light_Trial_2	HP93	Light	10.711	9	0.84	31/03/2022	2	f
2022-03-31_HP93_Light_Trial_2	HP93	Light	1.836	2	1.089	31/03/2022	2	f
2022-03-31_HP94_Light_Trial_2	HP94	Light	0.618	1	1.618	31/03/2022	2	f
2022-03-31_HP94_Light_Trial_2	HP94	Light	0.433	0	0	31/03/2022	2	f
2022-03-31_HP94_Light_Trial_2	HP94	Light	0.133	0	0	31/03/2022	2	f
2022-03-31_HP95_Light_Trial_2	HP95	Light	1.485	0	0	31/03/2022	2	m
2022-03-31_HP95_Light_Trial_2	HP95	Light	7.891	0	0	31/03/2022	2	m
2022-03-31_HP95_Light_Trial_2	HP95	Light	0.133	1	7.519	31/03/2022	2	m
2022-03-31_HP96_Light_Trial_2	HP96	Light	0.284	1	3.521	31/03/2022	2	f
2022-03-31_HP96_Light_Trial_2	HP96	Light	0.717	2	2.789	31/03/2022	2	f
2022-03-31_HP96_Light_Trial_2	HP96	Light	0.467	1	2.141	31/03/2022	2	f
2022-06-07_HP105_Light_Trial_1	HP105	Light	1.568	2	1.276	07/06/2022	1	m
2022-06-07_HP105_Light_Trial_1	HP105	Light	0.301	1	3.322	07/06/2022	1	m
2022-06-07_HP105_Light_Trial_1	HP105	Light	0.201	1	4.975	07/06/2022	1	m
2022-06-07_HP108_Light_Trial_1	HP108	Light	0.067	1	14.925	07/06/2022	1	m
2022-06-07_HP108_Light_Trial_1	HP108	Light	1.818	1	0.55	07/06/2022	1	m
2022-06-07_HP108_Light_Trial_1	HP108	Light	0.183	1	5.464	07/06/2022	1	m
2022-06-24_HP103_Light_Trial_1	HP103	Light	1.635	0	0	24/06/2022	1	m
2022-06-24_HP103_Light_Trial_1	HP103	Light	0.183	1	5.464	24/06/2022	1	m
2022-06-24_HP103_Light_Trial_1	HP103	Light	1.168	1	0.856	24/06/2022	1	m
2022-06-24_HP110_Light_Trial_1	HP110	Light	0.201	0	0	24/06/2022	1	m
2022-06-24_HP110_Light_Trial_1	HP110	Light	1.985	0	0	24/06/2022	1	m
2022-06-24_HP110_Light_Trial_1	HP110	Light	0.05	0	0	24/06/2022	1	m
2023-08-20_HP149_Light_Trial_1	HP149	Light	1.899	0	0	20/08/2023	1	f
2023-08-20_HP149_Light_Trial_1	HP149	Light	0.766	2	2.611	20/08/2023	1	f
2023-08-20_HP149_Light_Trial_1	HP149	Light	3.966	0	0	20/08/2023	1	f
2023-08-20_HP150_Light_Trial_1	HP150	Light	0.633	0	0	20/08/2023	1	juv
2023-08-20_HP150_Light_Trial_1	HP150	Light	0.467	2	4.283	20/08/2023	1	juv
2023-08-20_HP150_Light_Trial_1	HP150	Light	0.4	1	2.5	20/08/2023	1	juv
2023-08-20_HP152_Light_Trial_1	HP152	Light	0.233	1	4.292	20/08/2023	1	f
2023-08-20_HP152_Light_Trial_1	HP152	Light	0.4	1	2.5	20/08/2023	1	f
2023-08-20_HP152_Light_Trial_1	HP152	Light	0.466	1	2.146	20/08/2023	1	f
2023-08-22_HP153_Light_Trial_1	HP153	Light	1.5	4	2.667	22/08/2023	1	f
2023-08-22_HP153_Light_Trial_1	HP153	Light	5.599	4	0.714	22/08/2023	1	f
2023-08-22_HP154_Light_Trial_1	HP154	Light	1.2	3	2.5	22/08/2023	1	f
2023-08-22_HP154_Light_Trial_1	HP154	Light	0.467	1	2.141	22/08/2023	1	f
2023-08-22_HP154_Light_Trial_1	HP154	Light	1.033	2	1.936	22/08/2023	1	f
2022-03-11_HP10_Dark_Trial_1	HP10	Dark	0.584	0	0	11/03/2022	1	juv
2022-03-11_HP10_Dark_Trial_1	HP10	Dark	7.108	1	0.141	11/03/2022	1	juv
2022-03-11_HP10_Dark_Trial_1	HP10	Dark	5.923	2	0.338	11/03/2022	1	juv
2022-03-11_HP12_Dark_Trial_1	HP12	Dark	5.489	0	0	11/03/2022	1	m
2022-03-11_HP12_Dark_Trial_1	HP12	Dark	3.404	1	0.294	11/03/2022	1	m
2022-03-11_HP12_Dark_Trial_1	HP12	Dark	0.401	0	0	11/03/2022	1	m
2022-03-11_HP16_Dark_Trial_1	HP16	Dark	0.317	0	0	11/03/2022	1	f
2022-03-11_HP16_Dark_Trial_1	HP16	Dark	0.367	1	2.725	11/03/2022	1	f
2022-03-11_HP16_Dark_Trial_1	HP16	Dark	1.418	0	0	11/03/2022	1	f
2022-03-11_HP30_Dark_Trial_1	HP30	Dark	1.318	0	0	11/03/2022	1	juv
2022-03-11_HP30_Dark_Trial_1	HP30	Dark	12.096	0	0	11/03/2022	1	juv
2022-03-11_HP30_Dark_Trial_1	HP30	Dark	0.684	0	0	11/03/2022	1	juv
2022-03-11_HP51_Dark_Trial_1	HP51	Dark	2.887	0	0	11/03/2022	1	m
2022-03-11_HP51_Dark_Trial_1	HP51	Dark	0.75	0	0	11/03/2022	1	m
2022-03-11_HP51_Dark_Trial_1	HP51	Dark	0.668	0	0	11/03/2022	1	m
2022-03-11_HP64_Dark_Trial_1	HP64	Dark	1.535	0	0	11/03/2022	1	m
2022-03-11_HP64_Dark_Trial_1	HP64	Dark	2.102	0	0	11/03/2022	1	m
2022-03-11_HP64_Dark_Trial_1	HP64	Dark	1.769	0	0	11/03/2022	1	m
2022-03-11_HP65_Dark_Trial_1	HP65	Dark	1.151	0	0	11/03/2022	1	juv
2022-03-11_HP65_Dark_Trial_1	HP65	Dark	1.201	0	0	11/03/2022	1	juv
2022-03-11_HP65_Dark_Trial_1	HP65	Dark	0.751	1	1.332	11/03/2022	1	juv
2022-03-11_HP68_Dark_Trial_1	HP68	Dark	2.569	0	0	11/03/2022	1	f
2022-03-11_HP68_Dark_Trial_1	HP68	Dark	0.768	0	0	11/03/2022	1	f
2022-03-11_HP68_Dark_Trial_1	HP68	Dark	1.035	0	0	11/03/2022	1	f
2022-03-15_HP06_Dark_Trial_1	HP06	Dark	0.55	0	0	15/03/2022	1	f
2022-03-15_HP06_Dark_Trial_1	HP06	Dark	0.534	0	0	15/03/2022	1	f
2022-03-15_HP06_Dark_Trial_1	HP06	Dark	0.184	0	0	15/03/2022	1	f
2022-03-15_HP08_Dark_Trial_1	HP08	Dark	1.185	2	1.688	15/03/2022	1	f
2022-03-15_HP08_Dark_Trial_1	HP08	Dark	1.518	1	0.659	15/03/2022	1	f
2022-03-15_HP08_Dark_Trial_1	HP08	Dark	0.184	1	5.435	15/03/2022	1	f
2022-03-15_HP11_Dark_Trial_1	HP11	Dark	0.234	0	0	15/03/2022	1	f
2022-03-15_HP11_Dark_Trial_1	HP11	Dark	0.617	0	0	15/03/2022	1	f
2022-03-15_HP11_Dark_Trial_1	HP11	Dark	1.135	0	0	15/03/2022	1	f
2022-03-15_HP19_Dark_Trial_1	HP19	Dark	1.985	0	0	15/03/2022	1	f
2022-03-15_HP19_Dark_Trial_1	HP19	Dark	0.617	1	1.621	15/03/2022	1	f
2022-03-15_HP19_Dark_Trial_1	HP19	Dark	0.7	1	1.429	15/03/2022	1	f
2022-03-15_HP45_Dark_Trial_1	HP45	Dark	1.202	0	0	15/03/2022	1	m
2022-03-15_HP45_Dark_Trial_1	HP45	Dark	1.085	0	0	15/03/2022	1	m
2022-03-15_HP45_Dark_Trial_1	HP45	Dark	0.817	0	0	15/03/2022	1	m
2022-03-15_HP54_Dark_Trial_1	HP54	Dark	2.702	0	0	15/03/2022	1	f
2022-03-15_HP54_Dark_Trial_1	HP54	Dark	0.3	0	0	15/03/2022	1	f
2022-03-15_HP54_Dark_Trial_1	HP54	Dark	0.116	0	0	15/03/2022	1	f
2022-03-15_HP83_Dark_Trial_1	HP83	Dark	0.3	0	0	15/03/2022	1	m
2022-03-15_HP83_Dark_Trial_1	HP83	Dark	0.367	0	0	15/03/2022	1	m
2022-03-15_HP83_Dark_Trial_1	HP83	Dark	2.436	0	0	15/03/2022	1	m
2022-03-15_HP84_Dark_Trial_1	HP84	Dark	0.851	0	0	15/03/2022	1	f
2022-03-15_HP84_Dark_Trial_1	HP84	Dark	0.234	0	0	15/03/2022	1	f
2022-03-15_HP84_Dark_Trial_1	HP84	Dark	0.834	0	0	15/03/2022	1	f
2022-03-15_HP85_Dark_Trial_1	HP85	Dark	1.819	0	0	15/03/2022	1	f
2022-03-15_HP85_Dark_Trial_1	HP85	Dark	0.35	0	0	15/03/2022	1	f
2022-03-15_HP85_Dark_Trial_1	HP85	Dark	0.868	0	0	15/03/2022	1	f
2022-03-15_HP88_Dark_Trial_1	HP88	Dark	1.352	0	0	15/03/2022	1	f
2022-03-15_HP88_Dark_Trial_1	HP88	Dark	1.318	0	0	15/03/2022	1	f
2022-03-15_HP88_Dark_Trial_1	HP88	Dark	0.383	0	0	15/03/2022	1	f
2022-03-16_HP38_Dark_Trial_1	HP38	Dark	0.834	1	1.199	16/03/2022	1	f
2022-03-16_HP38_Dark_Trial_1	HP38	Dark	1.469	0	0	16/03/2022	1	f
2022-03-16_HP38_Dark_Trial_1	HP38	Dark	1.335	0	0	16/03/2022	1	f
2022-03-16_HP57_Dark_Trial_1	HP57	Dark	1.135	0	0	16/03/2022	1	m
2022-03-16_HP57_Dark_Trial_1	HP57	Dark	0.751	0	0	16/03/2022	1	m
2022-03-16_HP57_Dark_Trial_1	HP57	Dark	0.2	0	0	16/03/2022	1	m
2022-03-16_HP60_Dark_Trial_1	HP60	Dark	2.152	1	0.465	16/03/2022	1	juv
2022-03-16_HP60_Dark_Trial_1	HP60	Dark	1.485	1	0.673	16/03/2022	1	juv
2022-03-16_HP60_Dark_Trial_1	HP60	Dark	0.517	0	0	16/03/2022	1	juv
2022-03-16_HP78_Dark_Trial_1	HP78	Dark	1.935	0	0	16/03/2022	1	f
2022-03-16_HP78_Dark_Trial_1	HP78	Dark	0.6	1	1.667	16/03/2022	1	f
2022-03-16_HP78_Dark_Trial_1	HP78	Dark	0.951	0	0	16/03/2022	1	f
2022-03-16_HP92_Dark_Trial_1	HP92	Dark	1.769	0	0	16/03/2022	1	m
2022-03-16_HP92_Dark_Trial_1	HP92	Dark	1.285	0	0	16/03/2022	1	m
2022-03-16_HP92_Dark_Trial_1	HP92	Dark	2.169	0	0	16/03/2022	1	m
2022-03-16_HP95_Dark_Trial_1	HP95	Dark	0.267	0	0	16/03/2022	1	m
2022-03-16_HP95_Dark_Trial_1	HP95	Dark	0.801	0	0	16/03/2022	1	m
2022-03-16_HP95_Dark_Trial_1	HP95	Dark	1.051	0	0	16/03/2022	1	m
2022-03-17_HP09_Dark_Trial_1	HP09	Dark	0.384	0	0	17/03/2022	1	juv
2022-03-17_HP09_Dark_Trial_1	HP09	Dark	1.184	1	0.845	17/03/2022	1	juv
2022-03-17_HP09_Dark_Trial_1	HP09	Dark	2.569	0	0	17/03/2022	1	juv
2022-03-17_HP53_Dark_Trial_1	HP53	Dark	0.15	1	6.667	17/03/2022	1	m
2022-03-17_HP53_Dark_Trial_1	HP53	Dark	0.267	1	3.745	17/03/2022	1	m
2022-03-17_HP53_Dark_Trial_1	HP53	Dark	0.584	0	0	17/03/2022	1	m
2022-03-17_HP63_Dark_Trial_1	HP63	Dark	0.717	0	0	17/03/2022	1	m
2022-03-17_HP63_Dark_Trial_1	HP63	Dark	0.3	0	0	17/03/2022	1	m
2022-03-17_HP63_Dark_Trial_1	HP63	Dark	1.952	0	0	17/03/2022	1	m
2022-03-27_HP15_Dark_Trial_2	HP15	Dark	1.735	0	0	27/03/2022	2	m
2022-03-27_HP15_Dark_Trial_2	HP15	Dark	3.737	0	0	27/03/2022	2	m
2022-03-27_HP15_Dark_Trial_2	HP15	Dark	5.456	0	0	27/03/2022	2	m
2022-03-27_HP38_Dark_Trial_2	HP38	Dark	1.401	0	0	27/03/2022	2	f
2022-03-27_HP38_Dark_Trial_2	HP38	Dark	4.087	0	0	27/03/2022	2	f
2022-03-27_HP47_Dark_Trial_2	HP47	Dark	0.583	0	0	27/03/2022	2	m
2022-03-27_HP47_Dark_Trial_2	HP47	Dark	0.484	0	0	27/03/2022	2	m
2022-03-27_HP47_Dark_Trial_2	HP47	Dark	2.436	0	0	27/03/2022	2	m
2022-03-27_HP59_Dark_Trial_2	HP59	Dark	5.022	0	0	27/03/2022	2	m
2022-03-27_HP59_Dark_Trial_2	HP59	Dark	0.55	0	0	27/03/2022	2	m
2022-03-27_HP59_Dark_Trial_2	HP59	Dark	2.435	0	0	27/03/2022	2	m
2022-03-27_HP62_Dark_Trial_2	HP62	Dark	2.553	0	0	27/03/2022	2	f
2022-03-27_HP62_Dark_Trial_2	HP62	Dark	0.45	0	0	27/03/2022	2	f
2022-03-27_HP62_Dark_Trial_2	HP62	Dark	1.235	0	0	27/03/2022	2	f
2022-03-27_HP71_Dark_Trial_2	HP71	Dark	0.334	0	0	27/03/2022	2	f
2022-03-27_HP71_Dark_Trial_2	HP71	Dark	0.133	1	7.519	27/03/2022	2	f
2022-03-27_HP71_Dark_Trial_2	HP71	Dark	0.201	0	0	27/03/2022	2	f
2022-03-27_HP72_Dark_Trial_2	HP72	Dark	0.584	0	0	27/03/2022	2	f
2022-03-27_HP72_Dark_Trial_2	HP72	Dark	0.284	1	3.521	27/03/2022	2	f
2022-03-27_HP72_Dark_Trial_2	HP72	Dark	0.117	1	8.547	27/03/2022	2	f
2022-03-27_HP89_Dark_Trial_2	HP89	Dark	2.652	0	0	27/03/2022	2	juv
2022-03-27_HP89_Dark_Trial_2	HP89	Dark	0.668	1	1.497	27/03/2022	2	juv
2022-03-27_HP89_Dark_Trial_2	HP89	Dark	0.383	0	0	27/03/2022	2	juv
2022-03-27_HP96_Dark_Trial_2	HP96	Dark	3.887	1	0.257	27/03/2022	2	f
2022-03-27_HP96_Dark_Trial_2	HP96	Dark	0.701	1	1.427	27/03/2022	2	f
2022-03-27_HP96_Dark_Trial_2	HP96	Dark	0.184	1	5.435	27/03/2022	2	f
2023-08-28_HP149_Mirror_Trial_1	HP149	Mirror	1.7	1	0.588	28/08/2023	1	juv
2023-08-28_HP149_Mirror_Trial_1	HP149	Mirror	0.567	1	1.764	28/08/2023	1	juv
2023-08-28_HP149_Mirror_Trial_1	HP149	Mirror	2.366	2	0.845	28/08/2023	1	juv
2023-08-28_HP149_Mirror_Trial_2	HP149	Mirror	0.2	1	5	28/08/2023	2	juv
2023-08-28_HP149_Mirror_Trial_2	HP149	Mirror	5.533	12	2.169	28/08/2023	2	juv
2023-08-28_HP149_Mirror_Trial_2	HP149	Mirror	3.299	3	0.909	28/08/2023	2	juv
2023-08-28_HP150_Mirror_Trial_1	HP150	Mirror	0.1	1	10	28/08/2023	1	juv
2023-08-28_HP150_Mirror_Trial_1	HP150	Mirror	5.332	2	0.375	28/08/2023	1	juv
2023-08-28_HP150_Mirror_Trial_1	HP150	Mirror	0.1	1	10	28/08/2023	1	juv
2023-08-28_HP150_Mirror_Trial_2	HP150	Mirror	2.233	2	0.896	28/08/2023	2	juv
2023-08-28_HP150_Mirror_Trial_2	HP150	Mirror	1.534	0	0	28/08/2023	2	juv
2023-08-28_HP151_Mirror_Trial_1	HP151	Mirror	3.033	3	0.989	28/08/2023	1	f
2023-08-28_HP151_Mirror_Trial_2	HP151	Mirror	0.133	1	7.519	28/08/2023	2	f
2023-08-28_HP151_Mirror_Trial_2	HP151	Mirror	1.433	3	2.094	28/08/2023	2	f
2023-08-28_HP151_Mirror_Trial_2	HP151	Mirror	0.4	2	5	28/08/2023	2	f
2023-08-28_HP152_Mirror_Trial_1	HP152	Mirror	9.264	9	0.972	28/08/2023	1	juv
2023-08-28_HP152_Mirror_Trial_1	HP152	Mirror	0.2	0	0	28/08/2023	1	juv
2023-08-28_HP152_Mirror_Trial_2	HP152	Mirror	5.666	4	0.706	28/08/2023	2	juv
2023-08-28_HP152_Mirror_Trial_2	HP152	Mirror	0.4	2	5	28/08/2023	2	juv
2023-08-28_HP152_Mirror_Trial_2	HP152	Mirror	0.8	2	2.5	28/08/2023	2	juv
2023-08-28_HP153_Mirror_Trial_1	HP153	Mirror	1.5	0	0	28/08/2023	1	f
2023-08-28_HP153_Mirror_Trial_1	HP153	Mirror	2.132	3	1.407	28/08/2023	1	f
2023-08-28_HP153_Mirror_Trial_2	HP153	Mirror	0.233	1	4.292	28/08/2023	2	f
2023-08-28_HP153_Mirror_Trial_2	HP153	Mirror	0.067	1	14.925	28/08/2023	2	f
2023-08-28_HP153_Mirror_Trial_2	HP153	Mirror	7.732	10	1.293	28/08/2023	2	f
2023-08-28_HP154_Mirror_Trial_1	HP154	Mirror	0.1	1	10	28/08/2023	1	f
2023-08-28_HP154_Mirror_Trial_1	HP154	Mirror	0.234	1	4.274	28/08/2023	1	f
2023-08-28_HP154_Mirror_Trial_1	HP154	Mirror	13.031	17	1.305	28/08/2023	1	f
2023-08-28_HP154_Mirror_Trial_2	HP154	Mirror	0.4	0	0	28/08/2023	2	f
2023-08-28_HP154_Mirror_Trial_2	HP154	Mirror	1.966	4	2.035	28/08/2023	2	f
2023-08-28_HP154_Mirror_Trial_2	HP154	Mirror	0.966	3	3.106	28/08/2023	2	f
2023-08-28_HP155_Mirror_Trial_1	HP155	Mirror	8.065	6	0.744	28/08/2023	1	juv
2023-08-28_HP155_Mirror_Trial_1	HP155	Mirror	0.2	1	5	28/08/2023	1	juv
2023-08-28_HP155_Mirror_Trial_1	HP155	Mirror	0.867	2	2.307	28/08/2023	1	juv
2023-08-28_HP155_Mirror_Trial_2	HP155	Mirror	0.133	1	7.519	28/08/2023	2	juv
2023-08-28_HP155_Mirror_Trial_2	HP155	Mirror	9.965	2	0.201	28/08/2023	2	juv
2023-08-28_HP155_Mirror_Trial_2	HP155	Mirror	0.166	1	6.024	28/08/2023	2	juv
2023-08-28_HP157_Mirror_Trial_2	HP157	Mirror	4.732	8	1.691	28/08/2023	2	f
2023-08-28_HP158_Mirror_Trial_1	HP158	Mirror	1.666	3	1.801	28/08/2023	1	juv
2023-08-28_HP158_Mirror_Trial_1	HP158	Mirror	0.534	2	3.745	28/08/2023	1	juv
2023-08-28_HP158_Mirror_Trial_1	HP158	Mirror	0.8	2	2.5	28/08/2023	1	juv
2022-06-07_HP103_Prey_Trial_1	HP103	Prey	1.251	0	0	07/06/2022	1	m
2022-06-07_HP103_Prey_Trial_1	HP103	Prey	0.701	0	0	07/06/2022	1	m
2022-06-07_HP110_Prey_Trial_1	HP110	Prey	0.334	0	0	07/06/2022	1	m
2022-06-07_HP110_Prey_Trial_1	HP110	Prey	0.05	0	0	07/06/2022	1	m
2022-06-07_HP110_Prey_Trial_1	HP110	Prey	0.701	0	0	07/06/2022	1	m
2022-06-09_HP95_Prey_Trial_1	HP95	Prey	1.001	0	0	09/06/2022	1	f
2022-06-23_HP101_Prey_Trial_1	HP101	Prey	0.05	0	0	23/06/2022	1	f
2022-06-23_HP101_Prey_Trial_1	HP101	Prey	0.15	0	0	23/06/2022	1	f
2022-06-23_HP114_Prey_Trial_1	HP114	Prey	0.501	0	0	23/06/2022	1	m
2022-06-24_HP099_Prey_Trial_1	HP99	Prey	0.8	0	0	24/06/2022	1	f
2022-06-24_HP099_Prey_Trial_1	HP99	Prey	1.368	0	0	24/06/2022	1	f
2022-06-24_HP102_Prey_Trial_1	HP102	Prey	0.734	0	0	24/06/2022	1	f
2022-06-24_HP102_Prey_Trial_1	HP102	Prey	0.15	1	6.667	24/06/2022	1	f
2022-06-24_HP102_Prey_Trial_1	HP102	Prey	0.15	0	0	24/06/2022	1	f
2022-06-24_HP105_Prey_Trial_1	HP105	Prey	0.184	0	0	24/06/2022	1	m
2022-06-24_HP108_Prey_Trial_1	HP108	Prey	0.334	0	0	24/06/2022	1	m
2022-06-24_HP108_Prey_Trial_1	HP108	Prey	1.502	0	0	24/06/2022	1	m
2022-06-24_HP108_Prey_Trial_1	HP108	Prey	0.35	0	0	24/06/2022	1	m
2022-06-24_HP113_Prey_Trial_1	HP113	Prey	8.842	0	0	24/06/2022	1	m
2022-06-24_HP113_Prey_Trial_1	HP113	Prey	0.601	0	0	24/06/2022	1	m
2022-06-24_HP113_Prey_Trial_1	HP113	Prey	1.035	0	0	24/06/2022	1	m
2022-06-24_HP119_Prey_Trial_1	HP119	Prey	0.166	0	0	24/06/2022	1	m
2022-06-24_HP119_Prey_Trial_1	HP119	Prey	5.472	0	0	24/06/2022	1	m
2022-06-24_HP119_Prey_Trial_1	HP119	Prey	1.334	0	0	24/06/2022	1	m
2022-06-24_HP119_Prey_Trial_2	HP119	Prey	1.034	0	0	24/06/2022	2	m
2022-06-24_HP119_Prey_Trial_2	HP119	Prey	1.418	0	0	24/06/2022	2	m
2022-06-24_HP119_Prey_Trial_2	HP119	Prey	0.05	0	0	24/06/2022	2	m
2022-06-25_HP117_Prey_Trial_1	HP117	Prey	8.025	0	0	25/06/2022	1	m
2022-06-25_HP117_Prey_Trial_1	HP117	Prey	1.335	0	0	25/06/2022	1	m
2022-06-25_HP117_Prey_Trial_1	HP117	Prey	10.16	0	0	25/06/2022	1	m
2022-06-28_HP128_Prey_Trial_1	HP128	Prey	0.317	0	0	28/06/2022	1	m
2022-06-28_HP128_Prey_Trial_1	HP128	Prey	1.835	0	0	28/06/2022	1	m
2022-06-28_HP128_Prey_Trial_1	HP128	Prey	0.451	0	0	28/06/2022	1	m
2022-06-28_HP130_Prey_Trial_1	HP130	Prey	2.436	0	0	28/06/2022	1	f
2022-06-28_HP130_Prey_Trial_1	HP130	Prey	5.222	0	0	28/06/2022	1	f
2022-06-28_HP130_Prey_Trial_1	HP130	Prey	6.156	0	0	28/06/2022	1	f
2022-06-28_HP133_Prey_Trial_1	HP133	Prey	1.685	0	0	28/06/2022	1	f
2022-06-28_HP133_Prey_Trial_1	HP133	Prey	1.485	0	0	28/06/2022	1	f
2022-07-04_HP111_Prey_Trial_1	HP111	Prey	0.434	0	0	04/07/2022	1	juv
2022-07-04_HP111_Prey_Trial_1	HP111	Prey	0.284	0	0	04/07/2022	1	juv
2022-07-04_HP123_Prey_Trial_1	HP123	Prey	4.004	1	0.25	04/07/2022	1	f
2022-07-04_HP123_Prey_Trial_1	HP123	Prey	0.734	1	1.362	04/07/2022	1	f
2022-07-04_HP123_Prey_Trial_1	HP123	Prey	1.234	0	0	04/07/2022	1	f
2022-07-04_HP127_Prey_Trial_1	HP127	Prey	1.118	0	0	04/07/2022	1	f
2022-07-04_HP127_Prey_Trial_1	HP127	Prey	0.3	0	0	04/07/2022	1	f
2022-07-04_HP127_Prey_Trial_1	HP127	Prey	1.051	0	0	04/07/2022	1	f
2022-07-05_HP125_Prey_Trial_1	HP125	Prey	1.101	0	0	05/07/2022	1	m
2022-07-05_HP125_Prey_Trial_1	HP125	Prey	3.803	0	0	05/07/2022	1	m
2022-07-05_HP125_Prey_Trial_1	HP125	Prey	0.484	0	0	05/07/2022	1	m
2022-07-07_HP104_Prey_Trial_1	HP104	Prey	1.051	0	0	07/07/2022	1	juv
2022-07-07_HP112_Prey_Trial_1	HP112	Prey	4.187	0	0	07/07/2022	1	f
2022-07-07_HP112_Prey_Trial_1	HP112	Prey	3.036	0	0	07/07/2022	1	f
2022-07-07_HP112_Prey_Trial_1	HP112	Prey	0.65	0	0	07/07/2022	1	f
2022-07-07_HP121_Prey_Trial_1	HP121	Prey	0.734	1	1.362	07/07/2022	1	f
2022-07-07_HP121_Prey_Trial_1	HP121	Prey	1.718	1	0.582	07/07/2022	1	f
2022-07-07_HP121_Prey_Trial_1	HP121	Prey	6.123	3	0.49	07/07/2022	1	f
2022-07-07_HP121_Prey_Trial_2	HP121	Prey	0.701	1	1.427	07/07/2022	2	f
2022-07-07_HP136_Prey_Trial_1	HP136	Prey	7.074	3	0.424	07/07/2022	1	f
2022-07-07_HP136_Prey_Trial_1	HP136	Prey	0.251	1	3.984	07/07/2022	1	f
2022-07-07_HP136_Prey_Trial_1	HP136	Prey	0.751	1	1.332	07/07/2022	1	f
2022-07-07_HP137_Prey_Trial_1	HP137	Prey	0.25	1	4	07/07/2022	1	juv
2022-07-07_HP137_Prey_Trial_1	HP137	Prey	1.668	0	0	07/07/2022	1	juv
2022-07-07_HP137_Prey_Trial_1	HP137	Prey	6.123	1	0.163	07/07/2022	1	juv
2022-07-08_HP110_Prey_Trial_2	HP110	Prey	1.001	0	0	08/07/2022	2	m
2022-07-08_HP110_Prey_Trial_2	HP110	Prey	2.936	0	0	08/07/2022	2	m
2022-07-08_HP119_Prey_Trial_2	HP119	Prey	0.083	0	0	08/07/2022	2	m
2022-07-08_HP119_Prey_Trial_2	HP119	Prey	1.368	0	0	08/07/2022	2	m
2022-07-08_HP119_Prey_Trial_2	HP119	Prey	0.25	0	0	08/07/2022	2	m
2022-07-08_HP124_Prey_Trial_1	HP124	Prey	2.769	0	0	08/07/2022	1	juv
2022-07-08_HP124_Prey_Trial_1	HP124	Prey	1.435	0	0	08/07/2022	1	juv
2022-07-08_HP124_Prey_Trial_1	HP124	Prey	1.185	0	0	08/07/2022	1	juv
2022-07-08_HP133_Prey_Trial_2	HP133	Prey	0.718	0	0	08/07/2022	2	f
2022-07-08_HP133_Prey_Trial_2	HP133	Prey	9.042	0	0	08/07/2022	2	f
2022-07-08_HP133_Prey_Trial_2	HP133	Prey	0.1	0	0	08/07/2022	2	f
2022-06-07_HP111_Model_Trial_1	HP111	Model	8.867	16	1.804	07/06/2022	1	juv
2022-06-07_HP111_Model_Trial_1	HP111	Model	3.9	5	1.282	07/06/2022	1	juv
2022-06-07_HP148_Model_Trial_1	HP148	Model	3.537	4	1.131	07/06/2022	1	juv
2022-06-07_HP148_Model_Trial_1	HP148	Model	7.474	8	1.07	07/06/2022	1	juv
2023-07-06_HP144_Model_Trial_1	HP144	Model	0.651	1	1.536	06/07/2023	1	f
2023-07-06_HP144_Model_Trial_1	HP144	Model	0.367	1	2.725	06/07/2023	1	f
2023-08-01_HP140_Model_Trial_1	HP140	Model	0.167	1	5.988	01/08/2023	1	f
2023-08-01_HP140_Model_Trial_1	HP140	Model	0.116	1	8.621	01/08/2023	1	f
2023-08-01_HP140_Model_Trial_1	HP140	Model	1.952	2	1.025	01/08/2023	1	f
2023-08-01_HP141_Model_Trial_1	HP141	Model	9.226	7	0.759	01/08/2023	1	f
2023-08-01_HP141_Model_Trial_1	HP141	Model	1.602	2	1.248	01/08/2023	1	f
2023-08-01_HP141_Model_Trial_1	HP141	Model	0.317	1	3.155	01/08/2023	1	f
2023-08-01_HP142_Model_Trial_1	HP142	Model	4.305	4	0.929	01/08/2023	1	f
2023-08-01_HP142_Model_Trial_1	HP142	Model	0.634	1	1.577	01/08/2023	1	f
2023-08-01_HP143_Model_Trial_1	HP143	Model	5.289	5	0.945	01/08/2023	1	juv
2023-08-01_HP143_Model_Trial_1	HP143	Model	10.06	13	1.292	01/08/2023	1	juv
2023-08-01_HP145_Model_Trial_1	HP145	Model	2.803	4	1.427	01/08/2023	1	f
2023-08-01_HP145_Model_Trial_1	HP145	Model	5.356	3	0.56	01/08/2023	1	f
2023-08-01_HP147_Model_Trial_1	HP147	Model	0.133	1	7.519	01/08/2023	1	f
2023-08-01_HP147_Model_Trial_1	HP147	Model	2.586	5	1.933	01/08/2023	1	f
2023-08-01_HP147_Model_Trial_1	HP147	Model	0.484	2	4.132	01/08/2023	1	f
2023-08-18_HP151_Model_Trial_1	HP151	Model	14.131	13	0.92	18/08/2023	1	juv
2023-08-18_HP151_Model_Trial_1	HP151	Model	0.233	2	8.584	18/08/2023	1	juv
2023-08-20_HP153_Model_Trial_1	HP153	Model	0.5	2	4	20/08/2023	1	f
2023-08-20_HP153_Model_Trial_1	HP153	Model	0.933	4	4.287	20/08/2023	1	f
2023-08-20_HP154_Model_Trial_1	HP154	Model	0.134	1	7.463	20/08/2023	1	f
2023-08-20_HP154_Model_Trial_1	HP154	Model	3.799	5	1.316	20/08/2023	1	juv
2023-08-20_HP154_Model_Trial_1	HP154	Model	8.132	9	1.107	20/08/2023	1	juv
2023-08-20_HP155_Model_Trial_1	HP155	Model	10.031	9	0.897	20/08/2023	1	juv
2023-08-20_HP155_Model_Trial_1	HP155	Model	0.634	2	3.155	20/08/2023	1	juv
2023-08-20_HP155_Model_Trial_1	HP155	Model	0.233	1	4.292	20/08/2023	1	juv
2023-08-20_HP156_Model_Trial_1	HP156	Model	5.965	7	1.174	20/08/2023	1	m
2023-08-20_HP158_Model_Trial_1	HP156	Model	0.466	0	0	20/08/2023	1	juv
2023-08-20_HP158_Model_Trial_1	HP156	Model	0.434	0	0	20/08/2023	1	juv
2023-08-24_HP152_Model_Trial_1	HP152	Model	0.3	1	3.333	24/08/2023	1	f
2023-08-24_HP152_Model_Trial_1	HP152	Model	0.267	2	7.491	24/08/2023	1	f
2023-08-24_HP152_Model_Trial_1	HP152	Model	0.233	1	4.292	24/08/2023	1	f
2023-08-26_HP150_Model_Trial_1	HP150	Model	12.498	13	1.04	26/08/2023	1	juv
